# Tyrosine kinase inhibitors induce mitochondrial dysfunction during cardiomyocyte differentiation through alteration of GATA4-mediated networks

**DOI:** 10.1101/2020.05.04.077024

**Authors:** Qing Liu, Haodi Wu, Qing-Jun Luo, Chao Jiang, Zhana Duren, Kevin Van Bortle, Ming-tao Zhao, Bingqing Zhao, Jun Liu, David P Marciano, Brittany Lee-McMullen, Chenchen Zhu, Anil M Narasimha, Joshua J Gruber, Andrew M Lipchik, Hongchao Guo, Nathaniel K Watson, Ming-Shian Tsai, Takaaki Furihata, Lei Tian, Eric Wei, Yingxin Li, Lars M Steinmetz, Wing Hung Wong, Mark A. Kay, Joseph C Wu, Michael P Snyder

## Abstract

Maternal drug exposure during pregnancy increases the risks of developmental cardiotoxicity, leading to congenital heart defects (CHDs). In this study, we used human stem cells as an *in-vitro* system to interrogate the mechanisms underlying drug-induced toxicity during cardiomyocyte differentiation, including anticancer tyrosine kinase inhibitor (TKI) drugs (imatinib, sunitinib, and vandetanib). H1-ESCs were treated with these drugs at sublethal levels during cardiomyocyte differentiation. We found that early exposure to TKIs during differentiation induced obvious toxic effects in differentiated cardiomyocytes, including disarranged sarcomere structure, interrupted Ca^2+^-handling, and impaired mitochondrial function. As sunitinib exposure showed the most significant developmental cardiotoxicity of all TKIs, we further examine its effect with in-vivo experiments. Maternal sunitinib exposure caused fetal death, bioaccumulation, and histopathologic changes in the neonatal mice. Integrative analysis of both transcriptomic and chromatin accessibility landscapes revealed that TKI-exposure altered GATA4-mediated regulatory network, which included key mitochondrial genes. Overexpression of GATA4 with CRISPR-activation restored morphologies, contraction, and mitochondria function in cardiomyocytes upon TKI exposure early during differentiation. Altogether, our study identified a novel crosstalk mechanism between GATA4 activity and mitochondrial function during cardiomyocyte differentiation, and revealed potential therapeutic approaches for reducing TKI-induced developmental cardiotoxicity for human health.

**Highlights:**

- Early-stage exposure to TKIs induced cardiotoxicity and mitochondrial dysfunction
- GATA4 transcriptional activity is inhibited by TKIs
- Network analysis reveals interactions between GATA4 and mitochondrial genes
- GATA4-overexpression rescues cardiomyocytes and mitochondria from TKI exposure
