## Supplementary material for "Tyrosine kinase inhibitors induce mitochondrial dysfunction during cardiomyocyte differentiation through alteration of GATA4-mediated networks": Supple.Figures_and_tables: Supplemental table 2. GO of Modules.xlsx

### Sheet: Overall
Module	No. of genes	Representative GO terms (BP)	FDR
1	3596	GO:0032981~mitochondrial respiratory chain complex I assembly	1.17151e-10
		GO:0006120~mitochondrial electron transport, NADH to ubiquinone	1.32849e-10
		GO:0006099~tricarboxylic acid cycle	2.97145e-08
		GO:0061621~canonical glycolysis	2.84618e-06
		GO:0007507~heart development	3.81058e-05
		GO:0060048~cardiac muscle contraction	0.00199405
		GO:0045214~sarcomere organization	0.00229942
2	1977	GO:0044257~cellular protein catabolic process	1.49767e-07
		GO:0006511~ubiquitin-dependent protein catabolic process	7.07822e-05
3	2570	GO:0006350~transcription	4.07035e-22
		GO:0030030~cell projection organization	1.86351e-10
		GO:0000902~cell morphogenesis	1.04208e-09
4	1480	GO:0007049~cell cycle	1.28665e-55
		GO:0000280~nuclear division	5.86538e-48
		GO:0006333~chromatin assembly or disassembly	2.13777e-22
5	1337	GO:0030198~extracellular matrix organization	2.7213e-08
		GO:0001944~vasculature development	1.09165e-06
6	190	GO:0048732~gland development	0.00142858
		GO:0007398~ectoderm development	0.0453033
7	175	GO:0016568~chromatin modification	8.66803e-05
		GO:0006325~chromatin organization	0.00038672
8	366	GO:0006414~translational elongation	1.74545e-61
		GO:0022613~ribonucleoprotein complex biogenesis	1.23072e-16
9	129
10	66
11	130
12	88
